# CMA-ES-Rosetta: Blackbox optimization algorithm traverses rugged peptide docking energy landscapes

**DOI:** 10.1101/2022.12.19.521113

**Authors:** Erin R. Claussen, P. Douglas Renfrew, Christian L. Müller, Kevin Drew

## Abstract

Energy minimization is necessary for virtually all modeling and design tasks and involves traversing extremely rugged energy landscapes. Although the gradient descent based minimization routines in Rosetta have fast runtimes, due to these rugged landscapes, minimization often converges into high-energy local minima. Alternative numerical optimization techniques, such as evolution strategies, are more robust to rugged landscapes and have been shown to be highly successful on a diverse set of problems. Here we explore the Covariance Matrix Adaptation Evolution Strategy (CMA-ES), a state-of-the-art derivative-free optimization algorithm, as a complementary approach to the default minimizer in Rosetta. We used a benchmark of 26 peptides, from the FlexPepDock Benchmark, to assess the performance of three algorithms in Rosetta, specifically, CMA-ES, Rosetta’s default minimizer, and a Monte Carlo protocol of small backbone perturbations. We test the algorithms’ performance on their ability to dock an idealized peptide to a series of hotspots residues (i.e. constraints) along a native peptide. Of the three methods, CMA-ES was able to find the lowest energy conformation for 23 out of 26 benchmark peptides. The application of CMA-ES allows for an alternative optimization method for macromolecular modeling problems with rough energy landscapes.
