## Supplemental Table 1 for "CMA-ES-Rosetta: Blackbox optimization algorithm traverses rugged peptide docking energy landscapes"

### Sheet: Supplement_Data
		Raw Data for Benchmark Metrics
	Peptide Length	Matched Stub Constraints			Total Score Rosetta Energy Units			RMSD (Å)			Run Time (seconds)			Primary Hotspot Residue
		CMAES	MonteCarlo	Min	CMAES	MonteCarlo	Min	CMAES	MonteCarlo	Min	CMAES	MonteCarlo	Min	PDB position	Amino Acid
1AWR	6	1	1	1	13.6327	14.4808	22.3127	3.47926	3.35695	3.5348	28	671	12	169	isoleucine
1ER8	8	1	1	1	14.1866	13.9175	24.8623	3.75637	3.31558	3.43498	58	670	14	334	leucine
1KL3	6	4	3	1	11.0105	13.9981	17.2593	2.15053	1.9578	2.77154	62	682	15	123	glutamine
1N7F	8	3	2	1	12.5616	12.8759	27.442	1.49068	1.28903	1.94899	46	678	15	90	arginine
1NLN	11	3	2	1	14.1752	15.6133	35.154	3.47068	3.23542	4.58068	90	695	19	208	leucine
1NVR	5	4	2	1	9.44347	10.5871	19.7337	0.747539	0.775694	1.05981	21	644	11	267	valine
1QKZ	10	1	1	1	15.8994	15.8777	32.5822	10.6482	10.0488	10.3963	60	682	14	225	serine
1RXZ	11	1	1	1	16.4631	18.065	35.1512	7.21327	7.13474	7.12758	78	700	19	252	leucine
1SSH	11	1	1	1	16.4604	17.6277	35.1485	7.48965	7.42034	7.56321	77	695	16	69	arginine
1T7R	10	6	2	2	-0.350052	8.37	7.74832	0.611182	0.294507	1.12031	237	733	19	256	serine
1TW6	6	2	2	2	11.7963	13.2345	19.9986	2.56128	2.65284	2.56243	29	667	12	99	isoleucine
1W9E	5	1	2	1	13.0618	13.276	19.7316	1.58334	1.05669	1.69394	23	660	12	167	phenylalanine
1Z9O	9	3	1	1	15.05	15.5815	30.0236	4.6408	4.29702	4.38537	46	713	16	242	phenylalanine
2A3I	12	6	7	2	-7.40599	-4.85311	3.56823	4.00633	3.95798	4.31029	489	776	23	259	leucine
2B1Z	9	6	2	3	-1.08867	9.51165	8.54977	0.562365	1.22194	0.945832	199	762	19	241	leucine
2C3I	8	3	2	1	12.0506	12.5247	27.3134	2.89984	3.1831	3.98178	47	717	14	269	arginine
2FGR	8	1	1	1	14.7605	15.124	27.4395	4.61158	3.49274	4.27217	46	725	14	335	tryptophan
2FMF	13	6	3	1	-9.47358	-1.69824	2.12316	2.1877	2.17899	2.73947	508	808	25	135	leucine
2FNT	7	1	1	2	14.1884	14.5258	23.9706	1.46147	1.22019	1.62291	35	679	13	202	asparagine
2J6F	8	1	1	1	14.7617	15.8483	27.4407	3.32184	3.57443	3.33581	47	714	16	62	arginine
2O9V	10	2	1	1	15.7251	16.0519	32.5798	3.70658	4.01516	3.71915	67	685	15	72	valine
2P1K	11	3	3	1	13.709	14.4094	35.1497	3.19023	2.68845	3.27092	86	703	17	92	alanine
2P54	12	7	7	2	-8.17923	-5.42259	3.03181	2.8854	2.22962	3.06807	423	775	26	273	leucine
2R7G	10	5	3	3	-0.604975	7.1881	8.97	4.43293	4.4166	4.48405	286	745	19	341	leucine
2VJ0	8	3	3	1	12.8371	13.0331	27.4432	6.45573	6.41396	6.38852	50	672	14	251	valine
3D1E	6	1	1	1	13.6283	13.3667	22.3083	1.81829	1.71394	1.77524	27	665	11	369	leucine
